# Surface delivery quantification reveals distinct trafficking efficiencies among clustered protocadherin isoforms

**DOI:** 10.1101/2024.09.23.614616

**Authors:** Elizabeth J. May, Rachelle Gaudet

## Abstract

Proteins that transmit molecules and signals across the plasma membrane are crucial in cell biology because they enable cells to sense and respond to their surroundings. A major challenge for studying cell-surface proteins is that often they do not fold or traffic properly to the plasma membrane when produced in heterologous cells. We developed a strategy for quantifying surface localization from fluorescence microscopy images of surface-stained cells. Using clustered protocadherins, a protein family important for cell-cell recognition during neuronal development, we found that surface delivery levels vary among clustered protocadherin isoforms and between wildtype and engineered variants. Quantifying these differences provides evidence that *cis* dimerization is not tightly coupled to surface delivery for clustered protocadherins. This work establishes a generalizable framework for screening proteins and variants of interest for proper cell surface localization.

**Significance:** Surface proteins allow cells to interact with their environments, and their activities are often regulated by their delivery to and removal from the plasma membrane. We developed a strategy to quantitatively compare the surface delivery of proteins based on established epitope tag-based surface staining methods. Using natural and engineered variants of clustered protocadherins, cell-surface proteins essential for neuron development, we show that quantitative comparisons of surface trafficking levels facilitate the interpretation of mutational effects and can shed light on key regulatory mechanisms. We find that surface trafficking levels differ between variants and that, contrary to what was previously thought, a domain that inhibits surface delivery in some clustered protocadherins does so without directly relying on its protein-protein interface.
