## Supplementary Dataset 1 for "Surface delivery quantification reveals distinct trafficking efficiencies among clustered protocadherin isoforms"

### Sheet: Figure3
Tukey HSD test p-values related to Figure 3
f+
	α4	α4-β17 EC6	α4-γB6 EC6	α4-γC3 EC6	β17	γB6	γC3
α4	1	2.86546e-05	4.78264e-05	4.61298e-13	0	8.04501e-12	0
α4-β17 EC6	2.86546e-05	1	0.999573	0.0250359	7.18314e-14	0.0583713	1.248e-12
α4-γB6 EC6	4.78264e-05	0.999573	1	0.00405777	0	0.0122706	1.63203e-14
α4-γC3 EC6	4.61298e-13	0.0250359	0.00405777	1	5.8503e-10	0.999984	5.6709e-08
β17	0	7.18314e-14	0	5.8503e-10	1	7.77049e-10	0.0769404
γB6	8.04501e-12	0.0583713	0.0122706	0.999984	7.77049e-10	1	8.28149e-08
γC3	0	1.248e-12	1.63203e-14	5.6709e-08	0.0769404	8.28149e-08	1
Ab
	α4	α4-β17 EC6	α4-γB6 EC6	α4-γC3 EC6	β17	γB6	γC3
α4	1	0.998539	0.999318	0.87812	3.22e-09	0.602754	0
α4-β17 EC6	0.998539	1	1	0.998603	5.83e-06	0.964563	3.62e-10
α4-γB6 EC6	0.999318	1	1	0.99573	1.51e-06	0.934893	3.02e-11
α4-γC3 EC6	0.87812	0.998603	0.99573	1	6.22e-06	0.998968	7.41e-11
β17	3.22e-09	5.83e-06	1.51e-06	6.22e-06	1	7.02e-05	0.596588
γB6	0.602754	0.964563	0.934893	0.998968	7.02e-05	1	3.11e-09
γC3	0	3.62e-10	3.02e-11	7.41e-11	0.596588	3.11e-09	1
Esurface
	α4	α4-β17 EC6	α4-γB6 EC6	α4-γC3 EC6	β17	γB6	γC3
α4	1	3.56e-08	3.46e-08	0	0	0	0
α4-β17 EC6	3.56e-08	1	0.999683	0.00125468	0	1.34e-12	0
α4-γB6 EC6	3.46e-08	0.999683	1	0.00013874	0	5.65e-14	0
α4-γC3 EC6	0	0.00125468	0.00013874	1	4.32e-14	7.99e-07	0
β17	0	0	0	4.32e-14	1	0.00077608	0.824288
γB6	0	1.34e-12	5.65e-14	7.99e-07	0.00077608	1	2.86e-07
γC3	0	0	0	0	0.824288	2.86e-07	1

### Sheet: Figure4
Tukey HSD test p-values related to Figure 4
f+
	α4	α4-5x γB6	α4-10x γB6	α4-12x γB6	α4-14x γB6	α4-γB6 EC6
α4	1	0.999998	0.990912	0.988777	0.999083	2.91331e-10
α4-5x γB6	0.999998	1	0.991547	0.989873	0.999909	2.04043e-08
α4-10x γB6	0.990912	0.991547	1	1	0.968566	1.21026e-07
α4-12x γB6	0.988777	0.989873	1	1	0.964555	1.30113e-07
α4-14x γB6	0.999083	0.999909	0.968566	0.964555	1	3.1325e-08
α4-γB6 EC6	2.91331e-10	2.04043e-08	1.21026e-07	1.30113e-07	3.1325e-08	1
Ab
	α4	α4-5x γB6	α4-10x γB6	α4-12x γB6	α4-14x γB6	α4-γB6 EC6
α4	1	0.999746	0.996297	0.985677	0.792896	2.23e-06
α4-5x γB6	0.999746	1	0.999976	0.999559	0.774066	0.000122
α4-10x γB6	0.996297	0.999976	1	0.999992	0.676825	0.00020858
α4-12x γB6	0.985677	0.999559	0.999992	1	0.59342	0.00031948
α4-14x γB6	0.792896	0.774066	0.676825	0.59342	1	4.22e-06
α4-γB6 EC6	2.23e-06	0.000122	0.00020858	0.00031948	4.22e-06	1
Esurface
	α4	α4-5x γB6	α4-10x γB6	α4-12x γB6	α4-14x γB6	α4-γB6 EC6
α4	1	0.961793	0.992907	0.999481	0.0861449	1.57529e-07
α4-5x γB6	0.961793	1	0.999928	0.998288	0.0487188	5.4398e-05
α4-10x γB6	0.992907	0.999928	1	0.999954	0.078553	2.76655e-05
α4-12x γB6	0.999481	0.998288	0.999954	1	0.11836	1.48713e-05
α4-14x γB6	0.0861449	0.0487188	0.078553	0.11836	1	1.06057e-08
α4-γB6 EC6	1.57529e-07	5.4398e-05	2.76655e-05	1.48713e-05	1.06057e-08	1

### Sheet: FigureS4
Tukey HSD test p-values related to Figure S4
Panel A: 293T-ΔNC cells									Panel B: K562 cells
f+									f+
	α4	α4-γC3 EC6	α4-γC3 EC5-6	γC3 Δcyto	γC3 full length	αC2 Δcyto	αC2 full length			α4	α4-γC3 EC6	α4-γC3 EC5-6	γC3 Δcyto	γC3 full length	αC2 Δcyto	αC2 full length
α4	1	1.66533e-15	0.00345555	0	0	0.906489	0.997892		α4	1	0.00599954	0.000554216	3.61645e-05	0.0378429	0.992457	0.241731
α4-γC3 EC6	1.66533e-15	1	7.31801e-07	2.88921e-06	1.06029e-10	3.21114e-10	5.42377e-12		α4-γC3 EC6	0.00599954	1	0.813686	0.0885963	0.94238	0.00181883	9.22887e-05
α4-γC3 EC5-6	0.00345555	7.31801e-07	1	6.54821e-12	2.66454e-15	0.214543	0.0451653		α4-γC3 EC5-6	0.000554216	0.813686	1	0.609696	0.278151	0.000184877	1.25478e-05
γC3 Δcyto	0	2.88921e-06	6.54821e-12	1	0.975236	3.40838e-14	1.33227e-15		γC3 Δcyto	3.61645e-05	0.0885963	0.609696	1	0.0144192	1.38491e-05	1.32371e-06
γC3 full length	0	1.06029e-10	2.66454e-15	0.975236	1	0	0		γC3 full length	0.0378429	0.94238	0.278151	0.0144192	1	0.0112356	0.000472059
αC2 Δcyto	0.906489	3.21114e-10	0.214543	3.40838e-14	0	1	0.997215		αC2 Δcyto	0.992457	0.00181883	0.000184877	1.38491e-05	0.0112356	1	0.568377
αC2 full length	0.997892	5.42377e-12	0.0451653	1.33227e-15	0	0.997215	1		αC2 full length	0.241731	9.22887e-05	1.25478e-05	1.32371e-06	0.000472059	0.568377	1
Ab									Ab
	α4	α4-γC3 EC6	α4-γC3 EC5-6	γC3 Δcyto	γC3 full length	αC2 Δcyto	αC2 full length			α4	α4-γC3 EC6	α4-γC3 EC5-6	γC3 Δcyto	γC3 full length	αC2 Δcyto	αC2 full length
α4	1	0.696996	0.999949	2.83527e-08	1.94289e-14	0.999976	0.999964		α4	1	0.412516	0.0415195	0.000490651	0.00413255	1	0.976967
α4-γC3 EC6	0.696996	1	0.976702	1.92829e-06	1.00651e-11	0.971896	0.953504		α4-γC3 EC6	0.412516	1	0.773943	0.0195506	0.16627	0.398618	0.119122
α4-γC3 EC5-6	0.999949	0.976702	1	4.95937e-06	1.27133e-09	1	1		α4-γC3 EC5-6	0.0415195	0.773943	1	0.231609	0.853546	0.0395442	0.00914843
γC3 Δcyto	2.83527e-08	1.92829e-06	4.95937e-06	1	0.765795	4.57497e-06	1.23866e-06		γC3 Δcyto	0.000490651	0.0195506	0.231609	1	0.873237	0.000468862	0.000126881
γC3 full length	1.94289e-14	1.00651e-11	1.27133e-09	0.765795	1	1.1632e-09	7.86576e-11		γC3 full length	0.00413255	0.16627	0.853546	0.873237	1	0.00393583	0.000954037
αC2 Δcyto	0.999976	0.971896	1	4.57497e-06	1.1632e-09	1	1		αC2 Δcyto	1	0.398618	0.0395442	0.000468862	0.00393583	1	0.980429
αC2 full length	0.999964	0.953504	1	1.23866e-06	7.86576e-11	1	1		αC2 full length	0.976967	0.119122	0.00914843	0.000126881	0.000954037	0.980429	1
Esurface									Esurface
	α4	α4-γC3 EC6	α4-γC3 EC5-6	γC3 Δcyto	γC3 full length	αC2 Δcyto	αC2 full length			α4	α4-γC3 EC6	α4-γC3 EC5-6	γC3 Δcyto	γC3 full length	αC2 Δcyto	αC2 full length
α4	1	2.22e-16	1.18e-10	0	0	0.999801	0.66083		α4	1	6.28e-08	7.14e-09	4.54e-11	1.71e-11	0.396307	5.12e-06
α4-γC3 EC6	2.22e-16	1	0.671235	2.37e-10	0	1.76e-11	1.9e-11		α4-γC3 EC6	6.28e-08	1	0.294215	3.81e-06	5.11e-07	8.66e-09	5.21e-11
α4-γC3 EC5-6	1.18e-10	0.671235	1	3.9e-10	9.33e-15	4.71e-08	1.41e-07		α4-γC3 EC5-6	7.14e-09	0.294215	1	0.00010564	9.49e-06	1.27e-09	1.32e-11
γC3 Δcyto	0	2.37e-10	3.9e-10	1	0.229625	0	0		γC3 Δcyto	4.54e-11	3.81e-06	0.00010564	1	0.656886	1.31e-11	4.12e-13
γC3 full length	0	0	9.33e-15	0.229625	1	0	0		γC3 full length	1.71e-11	5.11e-07	9.49e-06	0.656886	1	5.34e-12	2.03e-13
αC2 Δcyto	0.999801	1.76e-11	4.71e-08	0	0	1	0.959594		αC2 Δcyto	0.396307	8.66e-09	1.27e-09	1.31e-11	5.34e-12	1	0.00010646
αC2 full length	0.66083	1.9e-11	1.41e-07	0	0	0.959594	1		αC2 full length	5.12e-06	5.21e-11	1.32e-11	4.12e-13	2.03e-13	0.00010646	1

### Sheet: FigureS5
Tukey HSD test p-values related to Figure S5
f+
	α4	untagged γA11	α4+γA11	α4-5x + γA11	α4-10x + γA11	α4-12x + γA11	α4-14x + γA11
α4	1	0.989852	2.85e-09	0.0200138	7.42e-07	1.7e-05	1
untagged γA11	0.989852	1	2.94e-08	0.0147105	1.55e-06	2.58e-05	0.999779
α4+γA11	2.85e-09	2.94e-08	1	0.0390495	1	0.961988	6.87e-05
α4-5x + γA11	0.0200138	0.0147105	0.0390495	1	0.0913897	0.433542	0.192473
α4-10x + γA11	7.42e-07	1.55e-06	1	0.0913897	1	0.973646	0.00031517
α4-12x + γA11	1.7e-05	2.58e-05	0.961988	0.433542	0.973646	1	0.00274268
α4-14x + γA11	1	0.999779	6.87e-05	0.192473	0.00031517	0.00274268	1
Ab
	α4	untagged γA11	α4+γA11	α4-5x + γA11	α4-10x + γA11	α4-12x + γA11	α4-14x + γA11
α4	1	0.340706	0.000161	0.325523	0.0008782	0.013888	0.993963
untagged γA11	0.340706	1	1.13e-05	0.0247016	5.56e-05	0.00074321	0.993045
α4+γA11	0.000161	1.13e-05	1	0.641869	0.996939	0.999848	0.0114826
α4-5x + γA11	0.325523	0.0247016	0.641869	1	0.466705	0.908169	0.396888
α4-10x + γA11	0.0008782	5.56e-05	0.996939	0.466705	1	0.983236	0.00999892
α4-12x + γA11	0.013888	0.00074321	0.999848	0.908169	0.983236	1	0.057146
α4-14x + γA11	0.993963	0.993045	0.0114826	0.396888	0.00999892	0.057146	1
Esurface
	α4	untagged γA11	α4+γA11	α4-5x + γA11	α4-10x + γA11	α4-12x + γA11	α4-14x + γA11
α4	1	0.00149096	5.88e-06	0.112019	0.00028024	0.0061265	0.995158
untagged γA11	0.00149096	1	4.39e-09	7.82e-05	2.4e-07	3.73e-06	0.382569
α4+γA11	5.88e-06	4.39e-09	1	0.464384	0.999999	0.975193	0.00192461
α4-5x + γA11	0.112019	7.82e-05	0.464384	1	0.550144	0.962736	0.21359
α4-10x + γA11	0.00028024	2.4e-07	0.999999	0.550144	1	0.974155	0.00503723
α4-12x + γA11	0.0061265	3.73e-06	0.975193	0.962736	0.974155	1	0.0361627
α4-14x + γA11	0.995158	0.382569	0.00192461	0.21359	0.00503723	0.0361627	1

### Sheet: Figure5B, S6B-C
Tukey HSD test p-values related to Figures 5B and S6B-C
f+
	α4	α4ΔEC6	α4-β17 EC6	α4-γA3 EC6	α4-γA11 EC6	α4-γB2 EC6	α4-γB6 EC6	α4-αC2 EC6	α4-γC3 EC6	α4-β17 EC5-6	α4-γA11 EC5-6	α4-γB6 EC5-6	α4-γC3 EC5-6
α4	1	2.41423e-07	2.56559e-05	1.88562e-07	4.92603e-07	7.6289e-08	4.45347e-05	2.9698e-05	1.67755e-13	0.997508	0.510594	8.10876e-06	0.187711
α4ΔEC6	2.41423e-07	1	0.701442	0.999992	0.909416	1	0.4024	0.997779	0.999559	0.00123802	0.0260558	0.999907	0.0850125
α4-β17 EC6	2.56559e-05	0.701442	1	0.939607	0.999997	0.865211	1	0.999451	0.0380837	0.0937737	0.657385	0.990943	0.920973
α4-γA3 EC6	1.88562e-07	0.999992	0.939607	1	0.99643	1	0.716924	0.999999	0.889467	0.00301849	0.0649399	1	0.196922
α4-γA11 EC6	4.92603e-07	0.909416	0.999997	0.99643	1	0.982952	0.997471	1	0.107322	0.0205793	0.308709	0.999871	0.645195
α4-γB2 EC6	7.6289e-08	1	0.865211	1	0.982952	1	0.572517	0.999965	0.95686	0.00167513	0.0404111	1	0.133108
α4-γB6 EC6	4.45347e-05	0.4024	1	0.716924	0.997471	0.572517	1	0.98285	0.00540306	0.174347	0.842181	0.913684	0.985473
α4-αC2 EC6	2.9698e-05	0.997779	0.999451	0.999999	1	0.999965	0.98285	1	0.670123	0.0288133	0.290777	1	0.574712
α4-γC3 EC6	1.67755e-13	0.999559	0.0380837	0.889467	0.107322	0.95686	0.00540306	0.670123	1	2.85182e-06	0.00018715	0.860789	0.00114656
α4-β17 EC5-6	0.997508	0.00123802	0.0937737	0.00301849	0.0205793	0.00167513	0.174347	0.0288133	2.85182e-06	1	0.998416	0.0129331	0.961405
α4-γA11 EC5-6	0.510594	0.0260558	0.657385	0.0649399	0.308709	0.0404111	0.842181	0.290777	0.00018715	0.998416	1	0.167218	1
α4-γB6 EC5-6	8.10876e-06	0.999907	0.990943	1	0.999871	1	0.913684	1	0.860789	0.0129331	0.167218	1	0.389082
α4-γC3 EC5-6	0.187711	0.0850125	0.920973	0.196922	0.645195	0.133108	0.985473	0.574712	0.00114656	0.961405	1	0.389082	1
Ab
	α4	α4ΔEC6	α4-β17 EC6	α4-γA3 EC6	α4-γA11 EC6	α4-γB2 EC6	α4-γB6 EC6	α4-αC2 EC6	α4-γC3 EC6	α4-β17 EC5-6	α4-γA11 EC5-6	α4-γB6 EC5-6	α4-γC3 EC5-6
α4	1	1.86885e-05	0.00491044	0.000121979	0.0001028	0.000587566	0.0241661	0.00250486	3.39295e-12	0.999935	0.982644	9.28345e-05	0.810536
α4ΔEC6	1.86885e-05	1	0.662368	0.99915	0.928336	0.986018	0.262437	0.995683	0.97341	0.0106299	0.0379757	1	0.111858
α4-β17 EC6	0.00491044	0.662368	1	0.989372	0.999961	0.999684	0.999974	0.999596	0.0054614	0.46242	0.790352	0.881734	0.967222
α4-γA3 EC6	0.000121979	0.99915	0.989372	1	0.999986	1	0.788672	1	0.308883	0.0648237	0.194825	0.999996	0.440314
α4-γA11 EC6	0.0001028	0.928336	0.999961	0.999986	1	1	0.966206	1	0.0259726	0.133709	0.36646	0.992697	0.695289
α4-γB2 EC6	0.000587566	0.986018	0.999684	1	1	1	0.949916	1	0.135366	0.144159	0.363772	0.999431	0.668132
α4-γB6 EC6	0.0241661	0.262437	0.999974	0.788672	0.966206	0.949916	1	0.958388	0.000244236	0.783983	0.971343	0.50412	0.999444
α4-αC2 EC6	0.00250486	0.995683	0.999596	1	1	1	0.958388	1	0.289587	0.184781	0.416118	0.999897	0.704252
α4-γC3 EC6	3.39295e-12	0.97341	0.0054614	0.308883	0.0259726	0.135366	0.000244236	0.289587	1	8.55347e-06	5.67812e-05	0.845491	0.000333766
α4-β17 EC5-6	0.999935	0.0106299	0.46242	0.0648237	0.133709	0.144159	0.783983	0.184781	8.55347e-06	1	1	0.0291021	0.999521
α4-γA11 EC5-6	0.982644	0.0379757	0.790352	0.194825	0.36646	0.363772	0.971343	0.416118	5.67812e-05	1	1	0.0926371	1
α4-γB6 EC5-6	9.28345e-05	1	0.881734	0.999996	0.992697	0.999431	0.50412	0.999897	0.845491	0.0291021	0.0926371	1	0.236251
α4-γC3 EC5-6	0.810536	0.111858	0.967222	0.440314	0.695289	0.668132	0.999444	0.704252	0.000333766	0.999521	1	0.236251	1
Esurface
	α4	α4ΔEC6	α4-β17 EC6	α4-γA3 EC6	α4-γA11 EC6	α4-γB2 EC6	α4-γB6 EC6	α4-αC2 EC6	α4-γC3 EC6	α4-β17 EC5-6	α4-γA11 EC5-6	α4-γB6 EC5-6	α4-γC3 EC5-6
α4	1	2.98173e-07	3.21829e-10	2.9321e-13	3.52496e-13	2.35326e-07	3.10986e-10	9.30379e-11	2.33147e-15	0.00163329	5.93394e-06	3.59909e-10	1.55909e-12
α4ΔEC6	2.98173e-07	1	1	0.566429	0.994065	0.999992	1	0.871566	0.00107707	0.794126	0.999984	0.962926	0.309004
α4-β17 EC6	3.21829e-10	1	1	0.512491	0.996456	0.999314	0.999999	0.875105	0.000149002	0.510661	0.999204	0.970469	0.257546
α4-γA3 EC6	2.9321e-13	0.566429	0.512491	1	0.970108	0.133448	0.204029	1	0.399462	0.0051373	0.181911	0.999951	0.999993
α4-γA11 EC6	3.52496e-13	0.994065	0.996456	0.970108	1	0.750999	0.906838	0.999639	0.00301636	0.0719395	0.797417	0.999999	0.781212
α4-γB2 EC6	2.35326e-07	0.999992	0.999314	0.133448	0.750999	1	0.999999	0.427674	1.64117e-05	0.965755	1	0.640719	0.0558054
α4-γB6 EC6	3.10986e-10	1	0.999999	0.204029	0.906838	0.999999	1	0.597487	8.49341e-06	0.737208	0.999997	0.812106	0.0862033
α4-αC2 EC6	9.30379e-11	0.871566	0.875105	1	0.999639	0.427674	0.597487	1	0.283598	0.0334129	0.479659	1	0.999281
α4-γC3 EC6	2.33147e-15	0.00107707	0.000149002	0.399462	0.00301636	1.64117e-05	8.49341e-06	0.283598	1	3.94733e-07	8.18237e-05	0.139569	0.917508
α4-β17 EC5-6	0.00163329	0.794126	0.510661	0.0051373	0.0719395	0.965755	0.737208	0.0334129	3.94733e-07	1	0.987496	0.0722326	0.00214257
α4-γA11 EC5-6	5.93394e-06	0.999984	0.999204	0.181911	0.797417	1	0.999997	0.479659	8.18237e-05	0.987496	1	0.679984	0.0798198
α4-γB6 EC5-6	3.59909e-10	0.962926	0.970469	0.999951	0.999999	0.640719	0.812106	1	0.139569	0.0722326	0.679984	1	0.990512
α4-γC3 EC5-6	1.55909e-12	0.309004	0.257546	0.999993	0.781212	0.0558054	0.0862033	0.999281	0.917508	0.00214257	0.0798198	0.990512	1

### Sheet: Figure5C, S6D-E
Tukey HSD test p-values related to Figures 5C and S6D-E
f+
	α4-β17 EC6	α4-β17 EC5-6	β17	α4-γA3 EC6	γA3	α4-γA11 EC6	α4-γA11 EC5-6	γA11	α4-γB2 EC6	γB2	α4-γB6 EC6	α4-γB6 EC5-6	γB6	α4-αC2 EC6	αC2	α4-γC3 EC6	α4-γC3 EC5-6	γC3
α4-β17 EC6	1	0.2653	1.17684e-14	0.994423	0.000192274	1	0.897634	4.16211e-06	0.979399	0.000551996	1	0.99971	0.263312	0.999996	0.0317614	0.130322	0.991405	3.92575e-13
α4-β17 EC5-6	0.2653	1	0	0.0144249	2.1828e-08	0.0781081	0.999979	2.68438e-10	0.00840995	6.3031e-08	0.416819	0.0525008	5.95165e-05	0.10357	1	1.61007e-05	0.99726	4.44089e-16
β17	1.17684e-14	0	1	1.37022e-10	0.0024474	1.19904e-14	1.77636e-15	1.13728e-05	3.28953e-10	0.000866425	2.22045e-16	1.56427e-09	9.68033e-10	4.21873e-10	0	6.90686e-10	1.31006e-14	0.325874
α4-γA3 EC6	0.994423	0.0144249	1.37022e-10	1	0.0467103	0.999929	0.19984	0.0102521	1	0.0946321	0.927076	1	0.997708	1	0.000676398	0.985153	0.453275	2.39524e-08
γA3	0.000192274	2.1828e-08	0.0024474	0.0467103	1	0.000529335	1.43524e-06	1	0.0764697	1	1.85118e-05	0.0596449	0.406497	0.0271564	1.33895e-10	0.491914	9.11885e-06	0.335275
α4-γA11 EC6	1	0.0781081	1.19904e-14	0.999929	0.000529335	1	0.606628	1.00786e-05	0.999234	0.00152584	0.999958	0.999999	0.505763	1	0.00435314	0.293616	0.890982	3.10307e-13
α4-γA11 EC5-6	0.897634	0.999979	1.77636e-15	0.19984	1.43524e-06	0.606628	1	3.8314e-08	0.136776	3.98912e-06	0.973199	0.404838	0.00306804	0.584649	0.989939	0.001057	1	6.57252e-14
γA11	4.16211e-06	2.68438e-10	1.13728e-05	0.0102521	1	1.00786e-05	3.8314e-08	1	0.0202843	1	1.09391e-07	0.0198228	0.17676	0.00713905	2.09721e-13	0.224681	3.5315e-07	0.0089267
α4-γB2 EC6	0.979399	0.00840995	3.28953e-10	1	0.0764697	0.999234	0.136776	0.0202843	1	0.147076	0.846696	1	0.9997	1	0.000342994	0.996734	0.344021	6.43719e-08
γB2	0.000551996	6.3031e-08	0.000866425	0.0946321	1	0.00152584	3.98912e-06	1	0.147076	1	5.90458e-05	0.112374	0.6087	0.0547406	4.2857e-10	0.701468	2.46604e-05	0.17153
α4-γB6 EC6	1	0.416819	2.22045e-16	0.927076	1.85118e-05	0.999958	0.973199	1.09391e-07	0.846696	5.90458e-05	1	0.990084	0.0690021	0.999227	0.0614919	0.0243746	0.999401	2.22045e-15
α4-γB6 EC5-6	0.99971	0.0525008	1.56427e-09	1	0.0596449	0.999999	0.404838	0.0198228	1	0.112374	0.990084	1	0.995294	1	0.00481421	0.978264	0.69505	3.17933e-07
γB6	0.263312	5.95165e-05	9.68033e-10	0.997708	0.406497	0.505763	0.00306804	0.17676	0.9997	0.6087	0.0690021	0.995294	1	0.96664	5.20517e-07	1	0.0150516	2.24855e-07
α4-αC2 EC6	0.999996	0.10357	4.21873e-10	1	0.0271564	1	0.584649	0.00713905	1	0.0547406	0.999227	1	0.96664	1	0.011941	0.904355	0.848153	7.59992e-08
αC2	0.0317614	1	0	0.000676398	1.33895e-10	0.00435314	0.989939	2.09721e-13	0.000342994	4.2857e-10	0.0614919	0.00481421	5.20517e-07	0.011941	1	9.07129e-08	0.896879	0
α4-γC3 EC6	0.130322	1.61007e-05	6.90686e-10	0.985153	0.491914	0.293616	0.001057	0.224681	0.996734	0.701468	0.0243746	0.978264	1	0.904355	9.07129e-08	1	0.00591639	1.45667e-07
α4-γC3 EC5-6	0.991405	0.99726	1.31006e-14	0.453275	9.11885e-06	0.890982	1	3.5315e-07	0.344021	2.46604e-05	0.999401	0.69505	0.0150516	0.848153	0.896879	0.00591639	1	6.85008e-13
γC3	3.92575e-13	4.44089e-16	0.325874	2.39524e-08	0.335275	3.10307e-13	6.57252e-14	0.0089267	6.43719e-08	0.17153	2.22045e-15	3.17933e-07	2.24855e-07	7.59992e-08	0	1.45667e-07	6.85008e-13	1
Ab
	α4-β17 EC6	α4-β17 EC5-6	β17	α4-γA3 EC6	γA3	α4-γA11 EC6	α4-γA11 EC5-6	γA11	α4-γB2 EC6	γB2	α4-γB6 EC6	α4-γB6 EC5-6	γB6	α4-αC2 EC6	αC2	α4-γC3 EC6	α4-γC3 EC5-6	γC3
α4-β17 EC6	1	1	2.74147e-07	1	0.817684	1	1	0.116132	1	0.011456	1	1	0.999732	1	1	1	1	3.56937e-13
α4-β17 EC5-6	1	1	4.09718e-06	1	0.779568	1	1	0.178536	1	0.0202035	1	1	0.99803	1	1	0.99999	1	2.03155e-10
β17	2.74147e-07	4.09718e-06	1	3.55791e-06	0.00753082	1.0021e-07	5.54596e-06	0.0029819	2.81281e-06	0.789992	4.21234e-08	4.69236e-05	8.5138e-06	2.86439e-05	5.52365e-07	2.99736e-07	7.40872e-06	0.855143
α4-γA3 EC6	1	1	3.55791e-06	1	0.9326	1	1	0.303462	1	0.0362333	1	1	0.999992	1	1	1	1	3.28554e-11
γA3	0.817684	0.779568	0.00753082	0.9326	1	0.822346	0.818135	1	0.916163	0.90024	0.71415	0.97748	0.999476	0.958045	0.739627	0.965524	0.851633	7.69057e-07
α4-γA11 EC6	1	1	1.0021e-07	1	0.822346	1	1	0.0932746	1	0.00910002	1	1	0.999852	1	1	1	1	3.01981e-14
α4-γA11 EC5-6	1	1	5.54596e-06	1	0.818135	1	1	0.211634	1	0.0248052	1	1	0.999023	1	1	0.999997	1	2.91171e-10
γA11	0.116132	0.178536	0.0029819	0.303462	1	0.0932746	0.211634	1	0.269799	0.978383	0.0513914	0.556683	0.737066	0.463188	0.105433	0.248168	0.247295	1.10041e-09
α4-γB2 EC6	1	1	2.81281e-06	1	0.916163	1	1	0.269799	1	0.0311855	1	1	0.99998	1	1	1	1	2.47052e-11
γB2	0.011456	0.0202035	0.789992	0.0362333	0.90024	0.00910002	0.0248052	0.978383	0.0311855	1	0.00501862	0.095831	0.133313	0.0712921	0.0105057	0.0262995	0.0300985	0.00890199
α4-γB6 EC6	1	1	4.21234e-08	1	0.71415	1	1	0.0513914	1	0.00501862	1	1	0.998637	1	1	0.999999	1	1.06581e-14
α4-γB6 EC5-6	1	1	4.69236e-05	1	0.97748	1	1	0.556683	1	0.095831	1	1	1	1	1	1	1	3.85554e-09
γB6	0.999732	0.99803	8.5138e-06	0.999992	0.999476	0.999852	0.999023	0.737066	0.99998	0.133313	0.998637	1	1	0.999996	0.997973	1	0.999534	7.38287e-12
α4-αC2 EC6	1	1	2.86439e-05	1	0.958045	1	1	0.463188	1	0.0712921	1	1	0.999996	1	1	1	1	2.10608e-09
αC2	1	1	5.52365e-07	1	0.739627	1	1	0.105433	1	0.0105057	1	1	0.997973	1	1	0.999995	1	3.51164e-12
α4-γC3 EC6	1	0.99999	2.99736e-07	1	0.965524	1	0.999997	0.248168	1	0.0262995	0.999999	1	1	1	0.999995	1	0.999999	3.80806e-14
α4-γC3 EC5-6	1	1	7.40872e-06	1	0.851633	1	1	0.247295	1	0.0300985	1	1	0.999534	1	1	0.999999	1	4.11389e-10
γC3	3.56937e-13	2.03155e-10	0.855143	3.28554e-11	7.69057e-07	3.01981e-14	2.91171e-10	1.10041e-09	2.47052e-11	0.00890199	1.06581e-14	3.85554e-09	7.38287e-12	2.10608e-09	3.51164e-12	3.80806e-14	4.11389e-10	1
Esurface
	α4-β17 EC6	α4-β17 EC5-6	β17	α4-γA3 EC6	γA3	α4-γA11 EC6	α4-γA11 EC5-6	γA11	α4-γB2 EC6	γB2	α4-γB6 EC6	α4-γB6 EC5-6	γB6	α4-αC2 EC6	αC2	α4-γC3 EC6	α4-γC3 EC5-6	γC3
α4-β17 EC6	1	0.755434	0	0.757036	2.0934e-11	0.999885	0.999987	0	0.99999	0	1	0.99725	2.22045e-16	0.974309	9.14221e-05	0.000433076	0.475614	0
α4-β17 EC5-6	0.755434	1	0	0.0149242	2.41585e-13	0.169345	0.99925	0	0.996554	0	0.914702	0.16994	0	0.086035	0.421546	7.54306e-07	0.0063687	0
β17	0	0	1	0	2.34191e-06	0	0	0.0257113	0	0.999559	0	0	0.00022517	0	0	0	2.22045e-16	0.981666
α4-γA3 EC6	0.757036	0.0149242	0	1	1.47608e-06	0.997199	0.364717	9.99201e-16	0.284586	1.33227e-15	0.398784	1	6.46931e-11	1	4.69326e-08	0.64748	1	0
γA3	2.0934e-11	2.41585e-13	2.34191e-06	1.47608e-06	1	3.12064e-10	6.57406e-11	0.061879	4.31144e-12	0.00128217	6.5159e-13	6.59385e-07	0.967237	2.34842e-06	0	0.00070009	0.000103611	1.08083e-10
α4-γA11 EC6	0.999885	0.169345	0	0.997199	3.12064e-10	1	0.944247	0	0.92194	0	0.983813	1	9.99201e-16	0.999996	7.1374e-07	0.00890445	0.936821	0
α4-γA11 EC5-6	0.999987	0.99925	0	0.364717	6.57406e-11	0.944247	1	0	1	0	1	0.881699	3.66374e-15	0.727456	0.019592	0.000232854	0.185152	0
γA11	0	0	0.0257113	9.99201e-16	0.061879	0	0	1	0	0.798814	0	4.996e-15	0.877301	2.24265e-14	0	2.55351e-14	2.52032e-12	4.21481e-07
α4-γB2 EC6	0.99999	0.996554	0	0.284586	4.31144e-12	0.92194	1	0	1	0	1	0.856274	1.11022e-16	0.676906	0.00530122	4.30385e-05	0.135796	0
γB2	0	0	0.999559	1.33227e-15	0.00128217	0	0	0.798814	0	1	0	2.77556e-15	0.0658291	9.65894e-15	0	7.32747e-14	5.61773e-13	0.43791
α4-γB6 EC6	1	0.914702	0	0.398784	6.5159e-13	0.983813	1	0	1	0	1	0.95064	0	0.825631	0.000213564	2.13252e-05	0.197704	0
α4-γB6 EC5-6	0.99725	0.16994	0	1	6.59385e-07	1	0.881699	4.996e-15	0.856274	2.77556e-15	0.95064	1	7.7401e-11	1	8.06093e-06	0.295163	0.999504	0
γB6	2.22045e-16	0	0.00022517	6.46931e-11	0.967237	9.99201e-16	3.66374e-15	0.877301	1.11022e-16	0.0658291	0	7.7401e-11	1	3.25022e-10	0	1.69549e-08	2.68899e-08	4.03647e-09
α4-αC2 EC6	0.974309	0.086035	0	1	2.34842e-06	0.999996	0.727456	2.24265e-14	0.676906	9.65894e-15	0.825631	1	3.25022e-10	1	2.30816e-06	0.510418	0.999989	0
αC2	9.14221e-05	0.421546	0	4.69326e-08	0	7.1374e-07	0.019592	0	0.00530122	0	0.000213564	8.06093e-06	0	2.30816e-06	1	2.30926e-14	4.30735e-08	0
α4-γC3 EC6	0.000433076	7.54306e-07	0	0.64748	0.00070009	0.00890445	0.000232854	2.55351e-14	4.30385e-05	7.32747e-14	2.13252e-05	0.295163	1.69549e-08	0.510418	2.30926e-14	1	0.986619	0
α4-γC3 EC5-6	0.475614	0.0063687	2.22045e-16	1	0.000103611	0.936821	0.185152	2.52032e-12	0.135796	5.61773e-13	0.197704	0.999504	2.68899e-08	0.999989	4.30735e-08	0.986619	1	0
γC3	0	0	0.981666	0	1.08083e-10	0	0	4.21481e-07	0	0.43791	0	0	4.03647e-09	0	0	0	0	1
